# Uncharacterized yeast gene *YBR238C,* an effector of TORC1 signaling in a mitochondrial feedback loop, accelerates cellular aging via *HAP4*- and *RMD9*-dependent mechanisms

**DOI:** 10.1101/2023.07.04.547743

**Authors:** Mohammad Alfatah, Jolyn Jia Jia Lim, Yizhong Zhang, Arshia Naaz, Cheng Yi Ning Trishia, Sonia Yogasundaram, Nashrul Afiq Faidzinn, Jing Lin Jovian, Birgit Eisenhaber, Frank Eisenhaber

## Abstract

Uncovering the regulators of cellular aging will unravel the complexity of aging biology and identify potential therapeutic interventions to delay the onset and progress of chronic, aging-related diseases. In this work, we systematically compared gene sets involved in regulating the lifespan of *Saccharomyces cerevisiae* (a powerful model organism to study the cellular aging of humans) and those with expression changes under rapamycin treatment. Among the functionally uncharacterized genes in the overlap set, *YBR238C* stood out as the only one downregulated by rapamycin and with an increased chronological and replicative lifespan upon deletion. We show that *YBR238C* and its paralogue *RMD9* oppositely affect mitochondria and aging. *YBR238C* deletion increases the cellular lifespan by enhancing mitochondrial function. Its overexpression accelerates cellular aging via mitochondrial dysfunction. We find that the phenotypic effect of *YBR238C* is largely explained by *HAP4*- and *RMD9*-dependent mechanisms. Further, we find that genetic or chemical-based induction of mitochondrial dysfunction increases TORC1 (Target of Rapamycin Complex 1) activity that, subsequently, accelerates cellular aging. Notably, TORC1 inhibition by rapamycin (or deletion of *YBR238C*) improves the shortened lifespan under these mitochondrial dysfunction conditions in yeast and human cells. The growth of mutant cells (a proxy of TORC1 activity) with enhanced mitochondrial function is sensitive to rapamycin whereas the growth of defective mitochondrial mutants is largely resistant to rapamycin compared to wild type. Our findings demonstrate a feedback loop between TORC1 and mitochondria (the <u>TO</u>RC1-<u>MI</u>tochondria-<u>TO</u>RC1 (TOMITO) signaling process) that regulates cellular aging processes. Hereby, *YBR238C* is an effector of TORC1 modulating mitochondrial function.
