## Additional File 1 for "Uncharacterized yeast gene *YBR238C,* an effector of TORC1 signaling in a mitochondrial feedback loop, accelerates cellular aging via *HAP4*- and *RMD9*-dependent mechanisms": IDs-unknown-func-SGD.txt

NAT2	YGR147C
PAU8	YAL068C
ILM1	YJR118C
IRC13	YOR235W
DCG1	YIR030C
SIP5	YMR140W
YPR099C	YPR099C
RSN1	YMR266W
YCP4	YCR004C
GIS3	YLR094C
YLR146W-A	YLR146W-A
BOP2	YLR267W
YER137C	YER137C
BRP1	YGL007W
YHI9	YHR029C
YKR005C	YKR005C
YFL064C	YFL064C
YBL096C	YBL096C
YER085C	YER085C
YEL076C-A	YEL076C-A
YER079W	YER079W
YHL015W-A	YHL015W-A
YPR063C	YPR063C
KEL3	YPL263C
YMR175W-A	YMR175W-A
YML020W	YML020W
YPR084W	YPR084W
YBR124W	YBR124W
YIL067C	YIL067C
YDR340W	YDR340W
YGR201C	YGR201C
ECM9	YKR004C
YER186C	YER186C
YJL163C	YJL163C
YGL188C-A	YGL188C-A
ECM8	YBR076W
LEE1	YPL054W
YLR342W-A	YLR342W-A
YBL029W	YBL029W
YGR016W	YGR016W
YLR412C-A	YLR412C-A
YMR105W-A	YMR105W-A
YNL146C-A	YNL146C-A
YER188C-A	YER188C-A
YML054C-A	YML054C-A
YJL027C	YJL027C
YIL014C-A	YIL014C-A
YGR153W	YGR153W
YGR146C-A	YGR146C-A
YAL064W-B	YAL064W-B
YOR012W	YOR012W
YDL007C-A	YDL007C-A
YPR145C-A	YPR145C-A
MLO50	YLR049C
MIN7	YBR201C-A
MCO32	YGR053C
MIN3	YMR182W-A
MIN9	YKL023C-A
YER189W	YER189W
YKR015C	YKR015C
YAL037C-A	YAL037C-A
YCL068C	YCL068C
YIL055C	YIL055C
YEL076C	YEL076C
YGR035W-A	YGR035W-A
YLR264C-A	YLR264C-A
YML116W-A	YML116W-A
YLR361C-A	YLR361C-A
SOV1	YMR066W
YMR315W-A	YMR315W-A
YGL117W	YGL117W
YMR001C-A	YMR001C-A
YNL042W-B	YNL042W-B
YCR095W-A	YCR095W-A
YCR099C	YCR099C
YPR203W	YPR203W
YMR242W-A	YMR242W-A
YNL067W-B	YNL067W-B
YEL075C	YEL075C
YMR230W-A	YMR230W-A
YGL258W-A	YGL258W-A
YJL047C-A	YJL047C-A
YIL102C	YIL102C
YGR121W-A	YGR121W-A
YHL049C	YHL049C
YDR249C	YDR249C
YNL277W-A	YNL277W-A
YMR265C	YMR265C
YOR011W-A	YOR011W-A
YOR111W	YOR111W
MOR1	YDR366C
VPR1	YIL152W
GID12	YDL176W
YNR066C	YNR066C
CMI8	YDR461C-A
DPA10	YLR307C-A
MPM1	YJL066C
TMA16	YOR252W
HIM1	YDR317W
YGL230C	YGL230C
YOL013W-A	YOL013W-A
YGL006W-A	YGL006W-A
YNL162W-A	YNL162W-A
YJL136W-A	YJL136W-A
YFR012W-A	YFR012W-A
YHL050C	YHL050C
OSW2	YLR054C
HRI1	YLR301W
YBR109W-A	YBR109W-A
ABM1	YJR108W
YER187W	YER187W
SPO23	YBR250W
YNR077C	YNR077C
YOL038C-A	YOL038C-A
YGR164W	YGR164W
YDL242W	YDL242W
FMP49	YER038W-A
YDR010C	YDR010C
YCR018C-A	YCR018C-A
YJL007C	YJL007C
YOR389W	YOR389W
YKR073C	YKR073C
YOR343C	YOR343C
YHL037C	YHL037C
MTC2	YKL098W
DIA3	YDL024C
YHR125W	YHR125W
YOL118C	YOL118C
YOL160W	YOL160W
YEL014C	YEL014C
YGR025W	YGR025W
YJR124C	YJR124C
YDR157W	YDR157W
YIL012W	YIL012W
YKR032W	YKR032W
YIR042C	YIR042C
YLR112W	YLR112W
YBR053C	YBR053C
YGR045C	YGR045C
PHM6	YDR281C
YMR075C-A	YMR075C-A
YPL080C	YPL080C
YGR079W	YGR079W
YLR296W	YLR296W
YPR195C	YPR195C
YPL034W	YPL034W
YLR302C	YLR302C
YMR254C	YMR254C
YHR139C-A	YHR139C-A
YBL112C	YBL112C
YFR054C	YFR054C
YDR344C	YDR344C
YJL043W	YJL043W
YOR314W	YOR314W
YHL041W	YHL041W
YLR255C	YLR255C
YIL086C	YIL086C
DPI34	YOR114W
YLR111W	YLR111W
YHR180W	YHR180W
EGO4	YNR034W-A
YMR187C	YMR187C
YCR108C	YCR108C
YER084W	YER084W
YIL054W	YIL054W
YER078W-A	YER078W-A
YHR175W-A	YHR175W-A
YKL068W-A	YKL068W-A
YLL006W-A	YLL006W-A
YOR376W-A	YOR376W-A
YBR184W	YBR184W
YOR381W-A	YOR381W-A
YBR200W-A	YBR200W-A
YNL184C	YNL184C
YPL278C	YPL278C
YDL186W	YDL186W
YFL041W-A	YFL041W-A
YCL002C	YCL002C
YBR219C	YBR219C
YDR169C-A	YDR169C-A
YHR022C	YHR022C
YCL042W	YCL042W
YDR042C	YDR042C
YIL134C-A	YIL134C-A
YPR108W-A	YPR108W-A
YNL011C	YNL011C
YER039C-A	YER039C-A
DGR1	YNL130C-A
YNL143C	YNL143C
YLR415C	YLR415C
YLR012C	YLR012C
YGR240C-A	YGR240C-A
YDR194W-A	YDR194W-A
YDL206W	YDL206W
YKR045C	YKR045C
YBL044W	YBL044W
YOR316C-A	YOR316C-A
TMH18	YPR098C
YBR220C	YBR220C
YDR182W-A	YDR182W-A
YDR182W-A	YDR182W-A
YDL057W	YDL057W
YJR079W	YJR079W
YKL183C-A	YKL183C-A
YOL164W-A	YOL164W-A
YHR050W-A	YHR050W-A
YLR285C-A	YLR285C-A
YCR108C	YCR108C
YER084W	YER084W
YBL008W-A	YBL008W-A
YBR285W	YBR285W
YMR187C	YMR187C
YNL050C	YNL050C
YGL159W	YGL159W
YPL038W-A	YPL038W-A
YPL039W	YPL039W
YKL033W-A	YKL033W-A
YDR246W-A	YDR246W-A
YGL140C	YGL140C
YMR030W-A	YMR030W-A
YPL119C-A	YPL119C-A
YPR096C	YPR096C
YJL028W	YJL028W
YDR003W-A	YDR003W-A
DPI35	YMR130W
YFR035C	YFR035C
YDR239C	YDR239C
YCR024C-B	YCR024C-B
YAL064W	YAL064W
YAL063C-A	YAL063C-A
YIR018C-A	YIR018C-A
YIR021W-A	YIR021W-A
YBR221W-A	YBR221W-A
YOR192C-C	YOR192C-C
YOR293C-A	YOR293C-A
YOL155W-A	YOL155W-A
YGR050C	YGR050C
MIN6	YBL039W-B
YGL242C	YGL242C
YIL046W-A	YIL046W-A
YOR034C-A	YOR034C-A
MGP12	YDR286C
YKL100W-A	YKL100W-A
YIL163C	YIL163C
BOP3	YNL042W
YBR196C-B	YBR196C-B
YOL097W-A	YOL097W-A
YOR072W-B	YOR072W-B
YEL009C-A	YEL009C-A
YFL065C	YFL065C
DLT1	YMR126C
MIN4	YML007C-A
YLR236C	YLR236C
YAL065C	YAL065C
DOS2	YDR068W
FYV8	YGR196C
FYV4	YHR059W
FYV12	YOR183W
YLR257W	YLR257W
YGR161W-C	YGR161W-C
CMI7	YIL002W-A
YDL159W-A	YDL159W-A
YDR034C-A	YDR034C-A
YLL066W-B	YLL066W-B
YNR061C	YNR061C
YPR089W	YPR089W
YNL339W-A	YNL339W-A
YNL339W-B	YNL339W-B
YKL063C	YKL063C
YOR394C-A	YOR394C-A
YGL176C	YGL176C
YFL068W	YFL068W
AIM6	YDL237W
YPL283W-A	YPL283W-A
YPL283W-B	YPL283W-B
YKL106C-A	YKL106C-A
YOR231C-A	YOR231C-A
YKL162C	YKL162C
YJR146W	YJR146W
YNL140C	YNL140C
YGR237C	YGR237C
YMR262W	YMR262W
YNR075C-A	YNR075C-A
YOR161C-C	YOR161C-C
YOR161W-A	YOR161W-A
YOR161W-B	YOR161W-B
YPL135C-A	YPL135C-A
YPL222C-A	YPL222C-A
YOR108C-A	YOR108C-A
YOR238W	YOR238W
YBR096W	YBR096W
YEL008C-A	YEL008C-A
YCR050C	YCR050C
YHR054C	YHR054C
SNA4	YDL123W
YCL021W-A	YCL021W-A
UGX2	YDL169C
YJR149W	YJR149W
YOL019W-A	YOL019W-A
YML119W	YML119W
YOL166W-A	YOL166W-A
YEL030C-A	YEL030C-A
YJR154W	YJR154W
YCL049C	YCL049C
YEL032C-A	YEL032C-A
YPR160C-A	YPR160C-A
SWC7	YLR385C
YBL086C	YBL086C
YGR117C	YGR117C
YOL014W	YOL014W
YOR186C-A	YOR186C-A
YPL152W-A	YPL152W-A
YGR210C	YGR210C
YOR396C-A	YOR396C-A
YPR204C-A	YPR204C-A
YER145C-A	YER145C-A
YGL138C	YGL138C
SRL2	YLR082C
UIP5	YKR044W
URN1	YPR152C
YJL077W-B	YJL077W-B
YER175W-A	YER175W-A
LCL1	YPL056C
YGR026W	YGR026W
YGR204C-A	YGR204C-A
MIN10	YFR032C-B
LDO45	YMR147W
YLR122C	YLR122C
YML100W-A	YML100W-A
YMR155W	YMR155W
YKL096C-B	YKL096C-B
YBR072C-A	YBR072C-A
YAL067W-A	YAL067W-A
YBR298C-A	YBR298C-A
YGR067C	YGR067C
YBL100W-C	YBL100W-C
YHR213W-A	YHR213W-A
YER190C-B	YER190C-B
ECM12	YHR021W-A
YHR022C-A	YHR022C-A
YDL159C-B	YDL159C-B
YBL071C-B	YBL071C-B
YFL012W	YFL012W
PAU19	YMR325W
YLR358C	YLR358C
YHR214C-E	YHR214C-E
YBR182C-A	YBR182C-A
YDR114C	YDR114C
YPL277C	YPL277C
YNL193W	YNL193W
YIL089W	YIL089W
MUM3	YOR298W
YER138W-A	YER138W-A
GIS4	YML006C
YOR015W	YOR015W
YOR029W	YOR029W
YJR128W	YJR128W
YFL067W	YFL067W
YLR030W	YLR030W
YMR141C	YMR141C
YBL071C	YBL071C
YBR209W	YBR209W
DPC13	YGL041W-A
NCW1	YMR122W-A
VPS68	YOL129W
YLR125W	YLR125W
YMR103C	YMR103C
YMR122C	YMR122C
YGR039W	YGR039W
YBR090C	YBR090C
YCR001W	YCR001W
YBR144C	YBR144C
YHL005C	YHL005C
YGL114W	YGL114W
YFL019C	YFL019C
YBL081W	YBL081W
YCR025C	YCR025C
YBR292C	YBR292C
YKR041W	YKR041W
YBR027C	YBR027C
YBR032W	YBR032W
YNL018C	YNL018C
YNL033W	YNL033W
YLR365W	YLR365W
YDR274C	YDR274C
YGL034C	YGL034C
YDR278C	YDR278C
YHR130C	YHR130C
YDR029W	YDR029W
YML122C	YML122C
YMR082C	YMR082C
YMR320W	YMR320W
YGL118C	YGL118C
ECM18	YDR125C
HVG1	YER039C
YMR007W	YMR007W
YEL028W	YEL028W
YCR022C	YCR022C
YHR127W	YHR127W
YCR006C	YCR006C
YOR376W	YOR376W
YPR014C	YPR014C
YCR085W	YCR085W
YCR101C	YCR101C
YPR064W	YPR064W
YER135C	YER135C
YGL149W	YGL149W
YPL264C	YPL264C
VPS70	YJR126C
YBR062C	YBR062C
YBR259W	YBR259W
YEL023C	YEL023C
COQ21	YBR230W-A
YOL131W	YOL131W
YTP1	YNL237W
YBR138C	YBR138C
YJR115W	YJR115W
MPA43	YNL249C
AIM19	YIL087C
YGL081W	YGL081W
YDL177C	YDL177C
YKL097C	YKL097C
YOL159C-A	YOL159C-A
YAL037W	YAL037W
NIF3	YGL221C
ECM19	YLR390W
YPR078C	YPR078C
YLR157W-E	YLR157W-E
YER121W	YER121W
YEL067C	YEL067C
YEL025C	YEL025C
PAU14	YIL176C
YNL320W	YNL320W
YJL077W-A	YJL077W-A
YJR098C	YJR098C
YIL092W	YIL092W
FMP52	YER004W
YIL024C	YIL024C
MCO12	YKL018C-A
PAU18	YLL064C
APM2	YHL019C
YPL071C	YPL071C
YPL245W	YPL245W
YMR317W	YMR317W
YGR018C	YGR018C
YGR111W	YGR111W
MLO127	YJR039W
FMP10	YER182W
FMP33	YJL161W
YHR112C	YHR112C
PBI1	YPL272C
YKR070W	YKR070W
BSC6	YOL137W
YHR219W	YHR219W
YLR462W	YLR462W
SPO75	YLL005C
YLR326W	YLR326W
YOL036W	YOL036W
JLP2	YMR132C
MIN8	YPR010C-A
RSO55	YLR281C
MLO1	YMR252C
YBR287W	YBR287W
UIP3	YAR027W
MTC3	YGL226W
TDA8	YAL064C-A
YHR007C-A	YHR007C-A
RRT13	YER066W
YGL088W	YGL088W
YNL115C	YNL115C
RTC5	YOR118W
DPI8	YJL133C-A
JJJ2	YJL162C
DPC29	YGR021W
SMA1	YPL027W
YLL054C	YLL054C
YNR065C	YNR065C
YLR287C	YLR287C
YCR087C-A	YCR087C-A
YOR385W	YOR385W
YIR020C	YIR020C
YER034W	YER034W
HTC1	YPL067C
INA1	YLR413W
ICS2	YBR157C
YDR338C	YDR338C
RTC4	YNL254C
YAR068W	YAR068W
YHR173C	YHR173C
YJL052C-A	YJL052C-A
YJR012C	YJR012C
YER158C	YER158C
YDR524W-C	YDR524W-C
YBR225W	YBR225W
YMR196W	YMR196W
HUA2	YOR284W
YOR292C	YOR292C
YNL034W	YNL034W
YGR174W-A	YGR174W-A
YGL235W	YGL235W
YLR154C-G	YLR154C-G
INA1	YLR413W
YGL036W	YGL036W
DPC25	YPL107W
ILT1	YDR090C
ANR2	YKL047W
YDR476C	YDR476C
YPL261C	YPL261C
YMR206W	YMR206W
YGL041C-B	YGL041C-B
YDL241W	YDL241W
YLR407W	YLR407W
YNR021W	YNR021W
YPR053C	YPR053C
YCR023C	YCR023C
YCR043C	YCR043C
YNL146W	YNL146W
MCO10	YOR020W-A
YFL015C	YFL015C
PET18	YCR020C
YNL019C	YNL019C
SYG1	YIL047C
YOL085C	YOL085C
MIX23	YBL107C
YDR209C	YDR209C
YER181C	YER181C
DPC7	YKL065W-A
YPL216W	YPL216W
YOR097C	YOR097C
YJR023C	YJR023C
HXT8	YJL214W
AIM34	YMR003W
YEL008W	YEL008W
YJR112W-A	YJR112W-A
YHL048C-A	YHL048C-A
DMO2	YDL157C
SNO3	YFL060C
SGM1	YJR134C
YLR001C	YLR001C
TPH3	YJL016W
SPR6	YER115C
MOH1	YBL049W
YEL073C	YEL073C
RRT1	YBL048W
ACF4	YJR083C
YLR363W-A	YLR363W-A
SET6	YPL165C
SNO2	YNL334C
YCR090C	YCR090C
NRP1	YDL167C
RRT7	YLL030C
FYV6	YNL133C
YKR011C	YKR011C
YBL028C	YBL028C
YDR514C	YDR514C
YCR016W	YCR016W
LOT5	YKL183W
YMR247W-A	YMR247W-A
YCL001W-A	YCL001W-A
YHR214W	YHR214W
YER053C-A	YER053C-A
YJL132W	YJL132W
YLR162W	YLR162W
YPR159C-A	YPR159C-A
IMO32	YGR031W
YPL068C	YPL068C
DIA1	YMR316W
YNL046W	YNL046W
YMR084W	YMR084W
YMR085W	YMR085W
YMR321C	YMR321C
YSY6	YBR162W-A
YPL257W	YPL257W
YMR244W	YMR244W
GFD1	YMR255W
YHR033W	YHR033W
YGL260W	YGL260W
WIP1	YDR374W-A
ENT4	YLL038C
YLR406C-A	YLR406C-A
AI5_BETA	Q0075
RRT15	YLR162W-A
NCE101	YJL205C
FUN19	YAL034C
YDR053W	YDR053W
YDR102C	YDR102C
SPS18	YNL204C
YOR019W	YOR019W
YER188W	YER188W
YFR018C	YFR018C
YOL024W	YOL024W
YOR296W	YOR296W
YSC83	YHR017W
YNR014W	YNR014W
SPP41	YDR464W
PAU16	YKL224C
YHR086W-A	YHR086W-A
YOR268C	YOR268C
MCO6	YJL127C-B
YOR032W-A	YOR032W-A
YPR027C	YPR027C
YPT35	YHR105W
PAU15	YIR041W
IRC22	YEL001C
AIM26	YKL037W
YOR289W	YOR289W
ECM13	YBL043W
YJR151W-A	YJR151W-A
TMS1	YDR105C
SRL4	YPL033C
RRT5	YFR032C
GSM1	YJL103C
MIX14	YDR031W
YKL102C	YKL102C
AIM41	YOR215C
YDR215C	YDR215C
GFD2	YCL036W
YOR072W	YOR072W
YLR464W	YLR464W
YDL211C	YDL211C
ECM34	YHL043W
AIM29	YKR074W
JIP3	YLR331C
YMR158C-A	YMR158C-A
PTM1	YKL039W
YPR148C	YPR148C
YJL213W	YJL213W
AIM9	YER080W
YLF2	YHL014C
YHL017W	YHL017W
AIM17	YHL021C
PAU12	YGR294W
PNS1	YOR161C
YLR156C-A	YLR156C-A
YLR156W	YLR156W
YLR157W-D	YLR157W-D
PAU11	YGL261C
AIM18	YHR198C
AIM46	YHR199C
ULI1	YFR026C
YLR159C-A	YLR159C-A
YHR045W	YHR045W
YER076C	YER076C
YBR085C-A	YBR085C-A
RRG7	YOR305W
YJL118W	YJL118W
FMP48	YGR052W
HSU1	YLL058W
MSC7	YHR039C
YGL262W	YGL262W
YMR090W	YMR090W
YCR051W	YCR051W
IRC19	YLL033W
DSC3	YOR223W
ART10	YLR392C
TMA10	YLR327C
TMA64	YDR117C
YDR524C-B	YDR524C-B
YCL001W-B	YCL001W-B
FMP23	YBR047W
YGL204C	YGL204C
SNA2	YDR525W-A
CMG1	YLR271W
YLL032C	YLL032C
YGL194C-A	YGL194C-A
YMR316C-A	YMR316C-A
SDD1	YEL057C
YET3	YDL072C
DAS2	YDR020C
DGR2	YKL121W
YDR124W	YDR124W
OCA2	YNL056W
MMO1	YKL044W
TDA10	YGR205W
RRG9	YNL213C
YJR056C	YJR056C
YHR138C	YHR138C
TDA11	YHR159W
YNL095C	YNL095C
AIM39	YOL053W
YAR035C-A	YAR035C-A
GTT3	YEL017W
YIL001W	YIL001W
MTC1	YJL123C
ETP1	YHL010C
YET2	YMR040W
YJL193W	YJL193W
YKL070W	YKL070W
OPY1	YBR129C
PAU9	YBL108C-A
YDL218W	YDL218W
VEL1	YGL258W
EMI1	YDR512C
MSC1	YML128C
YLR031W	YLR031W
YLR154C-H	YLR154C-H
YGR126W	YGR126W
RCN2	YOR220W
MTC6	YHR151C
CHS7	YHR142W
HHY1	YEL059W
CSI2	YOL007C
VID27	YNL212W
YLR157C-C	YLR157C-C
YIL105W-A	YIL105W-A
YGL007C-A	YGL007C-A
CUE4	YML101C
YBR071W	YBR071W
YNL058C	YNL058C
ECM15	YBL001C
YNL035C	YNL035C
AIM36	YMR157C
YEL068C	YEL068C
YNL208W	YNL208W
PET130	YJL023C
YDR391C	YDR391C
YDR222W	YDR222W
STP3	YLR375W
FMP41	YNL168C
YMR114C	YMR114C
YOR008C-A	YOR008C-A
YCL048W-A	YCL048W-A
YKL222C	YKL222C
YLR179C	YLR179C
TMA7	YLR262C-A
LDO16	YMR148W
YLR225C	YLR225C
ZRG8	YER033C
YGR273C	YGR273C
SPS22	YCL048W
DCV1	YFR012W
PAU17	YLL025W
YPL108W	YPL108W
YPL225W	YPL225W
YDL144C	YDL144C
LCL3	YGL085W
TOS1	YBR162C
YPL229W	YPL229W
DMO1	YJR120W
YNL234W	YNL234W
YOL107W	YOL107W
YJL206C	YJL206C
YFL051C	YFL051C
SOK1	YDR006C
MTE1	YGR042W
GEP7	YGL057C
YML037C	YML037C
TDA5	YLR426W
YML053C	YML053C
VBA4	YDR119W
IAI11	YBL059W
PHM7	YOL084W
MLF3	YNL074C
MBB1	YJL199C
YML079W	YML079W
SWC3	YAL011W
MTC4	YBR255W
YMR272W-B	YMR272W-B
IRC21	YMR073C
SKP2	YNL311C
YPL247C	YPL247C
MATA2	YSC0018
PAU10	YDR542W
YDR262W	YDR262W
YDL129W	YDL129W
YJL107C	YJL107C
WWM1	YFL010C
YIL165C	YIL165C
RRG1	YDR065W
YHL008C	YHL008C
YOR186W	YOR186W
YBR013C	YBR013C
RBH2	YJR030C
RRT14	YIL127C
YDL009C	YDL009C
YDL022C-A	YDL022C-A
RGI2	YIL057C
AIM33	YML087C
YBL029C-A	YBL029C-A
SYH1	YPL105C
LUG1	YLR352W
FMP42	YMR221C
YCL012C	YCL012C
UTR5	YEL035C
ECM30	YLR436C
PXP3	YHL045W
YIL060W	YIL060W
IRC9	YJL142C
YNL195C	YNL195C
PAU13	YHL046C
YLR177W	YLR177W
IRC23	YOR044W
TMA20	YER007C-A
CIS1	YLR346C
OTU2	YHL013C
FMP16	YDR070C
YOL029C	YOL029C
VPS63	YLR261C
MCO8	YIL156W-B
GMH1	YKR030W
HBN1	YCL026C-B
TBS1	YBR150C
API2	YDR525W
YKR018C	YKR018C
MAG2	YLR427W
YPL077C	YPL077C
RCI50	YKL133C
YOR062C	YOR062C
AHT1	YHR093W
YGR266W	YGR266W
YKR075C	YKR075C
AAN1	YKL075C
MCP1	YOR228C
APQ13	YJL075C
YLR159W	YLR159W
YML131W	YML131W
SPO77	YLR341W
IRC16	YPR038W
YLR161W	YLR161W
MTC7	YEL033W
YGR035C	YGR035C
YPR202W	YPR202W
YOR342C	YOR342C
PAM1	YDR251W
RTC3	YHR087W
JIP4	YDR475C
MSC3	YLR219W
YGL108C	YGL108C
YIR016W	YIR016W
IRC10	YOL015W
TMH11	YJR085C
SCM4	YGR049W
PAU20	YOL161C
GEP5	YLR091W
YHR214C-D	YHR214C-D
MEO1	YBR126W-A
HER1	YOR227W
YPL062W	YPL062W
PAU21	YOR394W
IRC8	YJL051W
TRI1	YMR233W
FHN1	YGR131W
YLR108C	YLR108C
ICY1	YMR195W
FRT1	YOR324C
YML083C	YML083C
HOR7	YMR251W-A
YMR181C	YMR181C
MRX10	YDR282C
YML108W	YML108W
FAR3	YMR052W
YNL144C	YNL144C
RRG8	YPR116W
MRP8	YKL142W
SPO12	YHR152W
TMA22	YJR014W
RFS1	YBR052C
YNL040W	YNL040W
SLP1	YOR154W
SHH3	YMR118C
TVS1	YCR061W
YMR295C	YMR295C
ADD37	YMR184W
YBR197C	YBR197C
YRB2	YIL063C
RBH1	YJL181W
CSS2	YFR020W
LSM12	YHR121W
UPS3	YDR185C
MSB1	YOR188W
YHR131C	YHR131C
ECM3	YOR092W
RIM9	YMR063W
YCR041W	YCR041W
YJR015W	YJR015W
TOH1	YJL171C
LCL2	YLR104W
BNS1	YGR230W
FRT2	YAL028W
TDA6	YPR157W
RTR2	YDR066C
APD1	YBR151W
SKG3	YLR187W
YLR297W	YLR297W
YOR387C	YOR387C
PAU22	YPL282C
YOR338W	YOR338W
AIM20	YIL158W
CSS3	YOL159C
DUF1	YOL087C
CTR86	YCR054C
LOG1	YJL055W
AIM11	YER093C-A
PSP1	YDR505C
CSA1	YPR174C
SVL3	YPL032C
YHL026C	YHL026C
YBR196C-A	YBR196C-A
YOL162W	YOL162W
YOL163W	YOL163W
YOL162W	YOL162W
YOL163W	YOL163W
YPR172W	YPR172W
YNR068C	YNR068C
ERG29	YMR134W
YML018C	YML018C
GTA1	YEL043W
YGL082W	YGL082W
YLR456W	YLR456W
BSC5	YNR069C
EMC10	YDR056C
CSS1	YIL169C
BSC2	YDR275W
BSC4	YNL269W
PIR5	YJL160C
ATG41	YPL250C
MHO1	YJR008W
YJR107C-A	YJR107C-A
VRL1	YML002W
AIM25	YJR100C
PAL1	YDR348C
BSC3	YLR465C
THI5	YFL058W
IKS1	YJL057C
YLR126C	YLR126C
IRC2	YDR112W
TDA3	YHR009C
UBX5	YDR330W
NAG1	YGR031C-A
SDA1	YGR245C
PRM1	YNL279W
IPA1	YJR141W
UCC1	YLR224W
UBX6	YJL048C
UFO1	YML088W
UBX7	YBR273C
BUD25	YER014C-A
BUD26	YDR241W
BUD28	YLR062C
AUA1	YFL010W-A
CAF120	YNL278W
COX14	YML129C
MAM33	YIL070C
KAR1	YNL188W
