## Additional File 1 for "Uncharacterized yeast gene *YBR238C,* an effector of TORC1 signaling in a mitochondrial feedback loop, accelerates cellular aging via *HAP4*- and *RMD9*-dependent mechanisms": 2022-11-18-unknown-func-final.txt

YBR178W	YBR178W CLS increased - - - DESeq2_up - EdgeR_up -
YDL026W	YDL026W CLS increased - - - DESeq2_up - EdgeR_up -
YDL032W	YDL032W CLS increased - - - DESeq2_up - EdgeR_up -
YDL068W	YDL068W CLS increased - - - DESeq2_up - EdgeR_up -
YDL241W	YDL241W CLS increased - - - SGD - DESeq2_down - EdgeR_down
YDR250C	YDR250C CLS increased - - - DESeq2_up - EdgeR_up -
YEL068C	YEL068C CLS increased - - - SGD DESeq2_up - EdgeR_up -
YGL034C	YGL034C CLS increased - - - SGD DESeq2_up - EdgeR_up -
YGR022C	YGR022C CLS increased - - - DESeq2_up - EdgeR_up -
YIL092W	YIL092W CLS increased - - - SGD DESeq2_up - EdgeR_up -
YIL165C	YIL165C CLS increased - - - SGD DESeq2_up - EdgeR_up -
YJR128W	YJR128W CLS increased - - - SGD DESeq2_up - EdgeR_up -
YLL047W	YLL047W CLS increased - - - DESeq2_up - EdgeR_up -
YLR296W	YLR296W CLS increased - - - SGD DESeq2_up - EdgeR_up -
YLR349W	YLR349W CLS increased - - - DESeq2_up - EdgeR_up -
YML108W	YML108W CLS increased - - - SGD - DESeq2_down - EdgeR_down
YNL046W	YNL046W CLS increased - - - SGD DESeq2_up - EdgeR_up -
YNR064C	YNR064C CLS increased - - - DESeq2_up - EdgeR_up -
YPR092W	YPR092W CLS increased - - - DESeq2_up - EdgeR_up -
YPR170C	YPR170C CLS increased - - - DESeq2_up - EdgeR_up -
YCR101C	YCR101C - RLS increased - - SGD DESeq2_up - EdgeR_up -
YDL086W	YDL086W - RLS increased - - DESeq2_up - EdgeR_up -
YDR340W	YDR340W - RLS increased - - SGD - - EdgeR_up -
YER188W	YER188W - RLS increased - - SGD DESeq2_up - EdgeR_up -
YGL140C	YGL140C - RLS increased - - SGD DESeq2_up - EdgeR_up -
YGR153W	YGR153W - RLS increased - - SGD DESeq2_up - EdgeR_up -
YJL022W	YJL022W - RLS increased - - DESeq2_up - EdgeR_up -
YJR154W	YJR154W - RLS increased - - SGD DESeq2_up - EdgeR_up -
YKR073C	YKR073C - RLS increased - - SGD DESeq2_up - EdgeR_up -
YLR125W	YLR125W - RLS increased - - SGD DESeq2_up - EdgeR_up -
YLR257W	YLR257W - RLS increased - - SGD DESeq2_up - EdgeR_up -
YML018C	YML018C - RLS increased - - SGD - DESeq2_down - EdgeR_down
YMR018W	YMR018W - RLS increased - - DESeq2_up - EdgeR_up -
YMR155W	YMR155W - RLS increased - - SGD DESeq2_up - EdgeR_up -
YNL034W	YNL034W - RLS increased - - SGD DESeq2_up - EdgeR_up -
YOL014W	YOL014W - RLS increased - - SGD - DESeq2_down - EdgeR_down
YOR105W	YOR105W - RLS increased - - DESeq2_up - EdgeR_up -
YOR366W	YOR366W - RLS increased - - DESeq2_up - EdgeR_up -
YPR064W	YPR064W - RLS increased - - SGD DESeq2_up - EdgeR_up -
YCR099C	YCR099C - - CLS decreased - SGD DESeq2_up - EdgeR_up -
YER152C	YER152C - - CLS decreased - DESeq2_up - EdgeR_up -
YFR006W	YFR006W - - CLS decreased - DESeq2_up - EdgeR_up -
YGL117W	YGL117W - - CLS decreased - SGD DESeq2_up - EdgeR_up -
YGR045C	YGR045C - - CLS decreased - SGD DESeq2_up - EdgeR_up -
YHR095W	YHR095W - - CLS decreased - - - EdgeR_up -
YJL028W	YJL028W - - CLS decreased - SGD DESeq2_up - EdgeR_up -
YKL023W	YKL023W - - CLS decreased - DESeq2_up - EdgeR_up -
YKR047W	YKR047W - - CLS decreased - - DESeq2_down - EdgeR_down
YLR334C	YLR334C - - CLS decreased - DESeq2_up - EdgeR_up -
YLR456W	YLR456W - - CLS decreased - SGD DESeq2_up - EdgeR_up -
YML084W	YML084W - - CLS decreased - DESeq2_up - EdgeR_up -
YNL092W	YNL092W - - CLS decreased - DESeq2_up - EdgeR_up -
YNL115C	YNL115C - - CLS decreased - SGD DESeq2_up - EdgeR_up -
YNL234W	YNL234W - - CLS decreased - SGD - DESeq2_down - EdgeR_down
YNL235C	YNL235C - - CLS decreased - - - EdgeR_up -
YOL118C	YOL118C - - CLS decreased - SGD DESeq2_up - EdgeR_up -
YOR364W	YOR364W - - CLS decreased - DESeq2_up - EdgeR_up -
YPL068C	YPL068C - - CLS decreased - SGD - DESeq2_down - EdgeR_down
YPR003C	YPR003C - - CLS decreased - DESeq2_up - EdgeR_up -
YPR126C	YPR126C - - CLS decreased - - - - EdgeR_down
YPR197C	YPR197C - - CLS decreased - DESeq2_up - EdgeR_up -
YDL057W	YDL057W - - - RLS decreased SGD DESeq2_up - EdgeR_up -
YDL158C	YDL158C - - - RLS decreased SGD - DESeq2_down - EdgeR_down
YDR262W	YDR262W - - - RLS decreased SGD DESeq2_up - EdgeR_up -
YDR417C	YDR417C - - - RLS decreased SGD - DESeq2_down - EdgeR_down
YGL010W	YGL010W - - - RLS decreased SGD DESeq2_up - EdgeR_up -
YGR053C	YGR053C - - - RLS decreased SGD DESeq2_up - EdgeR_up -
YHR140W	YHR140W - - - RLS decreased SGD - - EdgeR_up -
YIL077C	YIL077C - - - RLS decreased SGD DESeq2_up - EdgeR_up -
YJL147C	YJL147C - - - RLS decreased SGD DESeq2_up - EdgeR_up -
YKL053W	YKL053W - - - RLS decreased SGD DESeq2_up - EdgeR_up -
YLR312C	YLR312C - - - RLS decreased SGD DESeq2_up - EdgeR_up -
YMR084W	YMR084W - - - RLS decreased SGD DESeq2_up - EdgeR_up -
YNR066C	YNR066C - - - RLS decreased SGD DESeq2_up - EdgeR_up -
YOL107W	YOL107W - - - RLS decreased SGD DESeq2_up - EdgeR_up -
YPL150W	YPL150W - - - RLS decreased SGD DESeq2_up - EdgeR_up -
#---------------------------------------------------------------------------------------------------------------------------
YBL081W	YBL081W - RLS increased CLS decreased - SGD - DESeq2_down - EdgeR_down
YBR174C	YBR174C CLS increased - - RLS decreased - - EdgeR_up -
YDL041W	YDL041W CLS increased - - RLS decreased DESeq2_up - EdgeR_up -
YDL199C	YDL199C - RLS increased CLS decreased - DESeq2_up - EdgeR_up -
YDR048C	YDR048C - RLS increased CLS decreased - DESeq2_up - EdgeR_up -
YDR391C	YDR391C CLS increased RLS increased - - SGD DESeq2_up - EdgeR_up -
YIL089W	YIL089W CLS increased RLS increased - - SGD DESeq2_up - EdgeR_up -
YKL069W	YKL069W CLS increased - - RLS decreased - - EdgeR_up -
#---------------------------------------------------------------------------------------------------------------------------
YBR238C	YBR238C CLS increased RLS increased - RLS decreased - DESeq2_down - EdgeR_down
YGL235W	YGL235W - RLS increased CLS decreased RLS decreased SGD DESeq2_up - EdgeR_up -
YLR374C	YLR374C CLS increased - CLS decreased RLS decreased - - EdgeR_up -
YOR111W	YOR111W CLS increased RLS increased CLS decreased - SGD DESeq2_up - EdgeR_up -
