## Additional File 3 for "Uncharacterized yeast gene *YBR238C,* an effector of TORC1 signaling in a mitochondrial feedback loop, accelerates cellular aging via *HAP4*- and *RMD9*-dependent mechanisms": GO_membership.csv

_MEMBER_MyList	_LogP_MyList	GO	Description	_PATTERN_	_RANK_	GiniIndex
1	-2.5	GO:0051156	glucose 6-phosphate metabolic process	M1	1	0
1	-2.6	GO:0009179	purine ribonucleoside diphosphate metabolic process	M1	1	0
1	-2.8	GO:0072530	purine-containing compound transmembrane transport	M1	1	0
1	-3.5	sce00010	Glycolysis / Gluconeogenesis - Saccharomyces cerevisiae (budding yeast)	M1	1	0
1	-2.7	R-SCE-445717	Aquaporin-mediated transport	M1	1	0
1	-2.8	sce00053	Ascorbate and aldarate metabolism - Saccharomyces cerevisiae (budding yeast)	M1	1	0
1	-2.2	GO:0043470	regulation of carbohydrate catabolic process	M1	1	0
1	-5.6	WP398	Trehalose anabolism	M1	1	0
1	-3.9	R-SCE-71406	Pyruvate metabolism and Citric Acid (TCA) cycle	M1	1	0
1	-14	GO:0009145	purine nucleoside triphosphate biosynthetic process	M1	1	0
1	-7.8	GO:0055086	nucleobase-containing small molecule metabolic process	M1	1	0
1	-2.9	GO:0010951	negative regulation of endopeptidase activity	M1	1	0
1	-12	GO:0006811	ion transport	M1	1	0
1	-27	GO:0046034	ATP metabolic process	M1	1	0
1	-2.2	sce00520	Amino sugar and nucleotide sugar metabolism - Saccharomyces cerevisiae (budding yeast)	M1	1	0
1	-26	sce00190	Oxidative phosphorylation - Saccharomyces cerevisiae (budding yeast)	M1	1	0
1	-12	GO:0022900	electron transport chain	M1	1	0
1	-5.6	GO:0005977	glycogen metabolic process	M1	1	0
1	-3	GO:0042149	cellular response to glucose starvation	M1	1	0
1	-3.3	GO:0010675	regulation of cellular carbohydrate metabolic process	M1	1	0
1	-2.5	sce00410	beta-Alanine metabolism - Saccharomyces cerevisiae (budding yeast)	M1	1	0
1	-2.3	GO:1901606	alpha-amino acid catabolic process	M1	1	0
1	-2.4	GO:0042593	glucose homeostasis	M1	1	0
1	-3.4	GO:0062197	cellular response to chemical stress	M1	1	0
1	-2.4	GO:0015866	ADP transport	M1	1	0
1	-17	GO:0006119	oxidative phosphorylation	M1	1	0
1	-22	GO:0009060	aerobic respiration	M1	1	0
1	-6	GO:0005978	glycogen biosynthetic process	M1	1	0
1	-2.3	GO:0006469	negative regulation of protein kinase activity	M1	1	0
1	-2.6	GO:0046939	nucleotide phosphorylation	M1	1	0
1	-3.1	sce00561	Glycerolipid metabolism - Saccharomyces cerevisiae (budding yeast)	M1	1	0
1	-11	GO:0009142	nucleoside triphosphate biosynthetic process	M1	1	0
1	-15	R-SCE-163200	Respiratory electron transport, ATP synthesis by chemiosmotic coupling, and heat production by uncoupling proteins.	M1	1	0
1	-2.7	GO:0042732	D-xylose metabolic process	M1	1	0
1	-3	GO:0045912	negative regulation of carbohydrate metabolic process	M1	1	0
1	-3.9	GO:0009269	response to desiccation	M1	1	0
1	-3.2	GO:0034599	cellular response to oxidative stress	M1	1	0
1	-4	GO:0006123	mitochondrial electron transport, cytochrome c to oxygen	M1	1	0
1	-13	GO:0009144	purine nucleoside triphosphate metabolic process	M1	1	0
1	-3.1	GO:1901575	organic substance catabolic process	M1	1	0
1	-2.9	R-SCE-170822	Regulation of Glucokinase by Glucokinase Regulatory Protein	M1	1	0
1	-13	GO:0019646	aerobic electron transport chain	M1	1	0
1	-9.9	GO:0009150	purine ribonucleotide metabolic process	M1	1	0
1	-2.2	GO:0009415	response to water	M1	1	0
1	-25	GO:0015980	energy derivation by oxidation of organic compounds	M1	1	0
1	-3	GO:0019674	NAD metabolic process	M1	1	0
1	-3.5	sce00380	Tryptophan metabolism - Saccharomyces cerevisiae (budding yeast)	M1	1	0
1	-2.7	GO:0009414	response to water deprivation	M1	1	0
1	-12	GO:0005975	carbohydrate metabolic process	M1	1	0
1	-9.8	GO:0009141	nucleoside triphosphate metabolic process	M1	1	0
1	-6.8	sce01110	Biosynthesis of secondary metabolites - Saccharomyces cerevisiae (budding yeast)	M1	1	0
1	-5.2	GO:1901293	nucleoside phosphate biosynthetic process	M1	1	0
1	-5.4	WP296	TCA cycle - detailed	M1	1	0
1	-4.1	sce04213	Longevity regulating pathway - multiple species - Saccharomyces cerevisiae (budding yeast)	M1	1	0
1	-8	GO:0019693	ribose phosphate metabolic process	M1	1	0
1	-2.7	GO:0070189	kynurenine metabolic process	M1	1	0
1	-2.2	GO:0006006	glucose metabolic process	M1	1	0
1	-2.4	GO:0033500	carbohydrate homeostasis	M1	1	0
1	-2.4	GO:0001678	cellular glucose homeostasis	M1	1	0
1	-5.5	GO:0009260	ribonucleotide biosynthetic process	M1	1	0
1	-2.1	GO:0006820	anion transport	M1	1	0
1	-13	GO:0042773	ATP synthesis coupled electron transport	M1	1	0
1	-4.9	GO:0019637	organophosphate metabolic process	M1	1	0
1	-3.9	GO:0006073	cellular glucan metabolic process	M1	1	0
1	-3.8	GO:0006109	regulation of carbohydrate metabolic process	M1	1	0
1	-2.7	R-SCE-432040	Vasopressin regulates renal water homeostasis via Aquaporins	M1	1	0
1	-2.8	GO:0006096	glycolytic process	M1	1	0
1	-8.9	GO:0006753	nucleoside phosphate metabolic process	M1	1	0
1	-2.5	R-SCE-111885	Opioid Signalling	M1	1	0
1	-3.3	P00004	Alzheimer disease-presenilin pathway	M1	1	0
1	-5.2	GO:0005992	trehalose biosynthetic process	M1	1	0
1	-3.5	GO:0006979	response to oxidative stress	M1	1	0
1	-2.9	GO:1904030	negative regulation of cyclin-dependent protein kinase activity	M1	1	0
1	-2.9	GO:0033692	cellular polysaccharide biosynthetic process	M1	1	0
1	-4.8	GO:0009312	oligosaccharide biosynthetic process	M1	1	0
1	-12	GO:0009201	ribonucleoside triphosphate biosynthetic process	M1	1	0
1	-4.1	GO:0010737	protein kinase A signaling	M1	1	0
1	-11	GO:0044262	cellular carbohydrate metabolic process	M1	1	0
1	-2.9	GO:1990544	mitochondrial ATP transmembrane transport	M1	1	0
1	-3.7	WP260	Glucose-1-phosphate metabolism	M1	1	0
1	-4.1	R-SCE-71403	Citric acid cycle (TCA cycle)	M1	1	0
1	-5.5	GO:0072522	purine-containing compound biosynthetic process	M1	1	0
1	-9	R-SCE-163210	Formation of ATP by chemiosmotic coupling	M1	1	0
1	-11	GO:0006812	cation transport	M1	1	0
1	-6	GO:0006164	purine nucleotide biosynthetic process	M1	1	0
1	-9.2	GO:0055085	transmembrane transport	M1	1	0
1	-14	GO:0009206	purine ribonucleoside triphosphate biosynthetic process	M1	1	0
1	-2.7	GO:0006165	nucleoside diphosphate phosphorylation	M1	1	0
1	-2.8	GO:0000271	polysaccharide biosynthetic process	M1	1	0
1	-6	GO:0044281	small molecule metabolic process	M1	1	0
1	-8.5	GO:0009259	ribonucleotide metabolic process	M1	1	0
1	-2.4	GO:0019323	pentose catabolic process	M1	1	0
1	-3.4	GO:1904659	glucose transmembrane transport	M1	1	0
1	-4.5	WP70	Trehalose degradation, low osmolarity	M1	1	0
1	-2.7	GO:0007039	protein catabolic process in the vacuole	M1	1	0
1	-3.2	GO:0009628	response to abiotic stimulus	M1	1	0
1	-6.6	GO:0016051	carbohydrate biosynthetic process	M1	1	0
1	-4	sce00020	Citrate cycle (TCA cycle) - Saccharomyces cerevisiae (budding yeast)	M1	1	0
1	-11	GO:0098660	inorganic ion transmembrane transport	M1	1	0
1	-9	R-SCE-1592230	Mitochondrial biogenesis	M1	1	0
1	-8.2	GO:0006122	mitochondrial electron transport, ubiquinol to cytochrome c	M1	1	0
1	-13	sce01100	Metabolic pathways - Saccharomyces cerevisiae (budding yeast)	M1	1	0
1	-5.3	GO:0009165	nucleotide biosynthetic process	M1	1	0
1	-4.8	GO:0042594	response to starvation	M1	1	0
1	-3.5	GO:0008643	carbohydrate transport	M1	1	0
1	-6.3	GO:0006112	energy reserve metabolic process	M1	1	0
1	-13	GO:1902600	proton transmembrane transport	M1	1	0
1	-7.9	GO:0072521	purine-containing compound metabolic process	M1	1	0
1	-2.9	GO:0010466	negative regulation of peptidase activity	M1	1	0
1	-3	GO:0010677	negative regulation of cellular carbohydrate metabolic process	M1	1	0
1	-5	GO:0046390	ribose phosphate biosynthetic process	M1	1	0
1	-2.2	GO:0072524	pyridine-containing compound metabolic process	M1	1	0
1	-4.8	WP490	TCA cycle	M1	1	0
1	-7.5	WP112	Principal pathways of carbon metabolism	M1	1	0
1	-4.8	GO:0046351	disaccharide biosynthetic process	M1	1	0
1	-5	GO:0009311	oligosaccharide metabolic process	M1	1	0
1	-3.4	R-SCE-3322077	Glycogen synthesis	M1	1	0
1	-13	GO:0042775	mitochondrial ATP synthesis coupled electron transport	M1	1	0
1	-11	R-SCE-1430728	Metabolism	M1	1	0
1	-3.9	GO:0044042	glucan metabolic process	M1	1	0
1	-2.4	GO:0006797	polyphosphate metabolic process	M1	1	0
1	-5.6	GO:0009991	response to extracellular stimulus	M1	1	0
1	-2.9	GO:0016310	phosphorylation	M1	1	0
1	-2.2	GO:0033673	negative regulation of kinase activity	M1	1	0
1	-2.1	GO:0006082	organic acid metabolic process	M1	1	0
1	-9	R-SCE-8949613	Cristae formation	M1	1	0
1	-3.2	GO:0043086	negative regulation of catalytic activity	M1	1	0
1	-4	GO:0009266	response to temperature stimulus	M1	1	0
1	-3.6	GO:0010906	regulation of glucose metabolic process	M1	1	0
1	-2.2	GO:0043436	oxoacid metabolic process	M1	1	0
1	-5	GO:0006099	tricarboxylic acid cycle	M1	1	0
1	-2.7	GO:0032780	negative regulation of ATP-dependent activity	M1	1	0
1	-3.1	R-SCE-70326	Glucose metabolism	M1	1	0
1	-2.2	sce00310	Lysine degradation - Saccharomyces cerevisiae (budding yeast)	M1	1	0
1	-16	GO:0006754	ATP biosynthetic process	M1	1	0
1	-13	GO:0034220	ion transmembrane transport	M1	1	0
1	-5.2	GO:0009605	response to external stimulus	M1	1	0
1	-4.5	GO:0009267	cellular response to starvation	M1	1	0
1	-7.3	GO:0006793	phosphorus metabolic process	M1	1	0
1	-2.5	GO:0046496	nicotinamide nucleotide metabolic process	M1	1	0
1	-6.8	GO:0009152	purine ribonucleotide biosynthetic process	M1	1	0
1	-2.7	GO:0042631	cellular response to water deprivation	M1	1	0
1	-6.4	R-SCE-71387	Metabolism of carbohydrates	M1	1	0
1	-27	GO:0006091	generation of precursor metabolites and energy	M1	1	0
1	-6.5	GO:0070413	trehalose metabolism in response to stress	M1	1	0
1	-3	GO:0009250	glucan biosynthetic process	M1	1	0
1	-2.6	GO:0006090	pyruvate metabolic process	M1	1	0
1	-2.2	GO:0062014	negative regulation of small molecule metabolic process	M1	1	0
1	-2.2	GO:1903008	organelle disassembly	M1	1	0
1	-2.1	GO:0052548	regulation of endopeptidase activity	M1	1	0
1	-16	GO:0015986	proton motive force-driven ATP synthesis	M1	1	0
1	-3.2	GO:0046835	carbohydrate phosphorylation	M1	1	0
1	-3.3	GO:0019362	pyridine nucleotide metabolic process	M1	1	0
1	-2.7	GO:0000296	spermine transport	M1	1	0
1	-9.4	GO:0009117	nucleotide metabolic process	M1	1	0
1	-2.4	GO:0009185	ribonucleoside diphosphate metabolic process	M1	1	0
1	-2.1	WP224	Aerobic glycerol catabolism	M1	1	0
1	-4.4	GO:0005996	monosaccharide metabolic process	M1	1	0
1	-5.5	GO:0005984	disaccharide metabolic process	M1	1	0
1	-3.6	GO:0044264	cellular polysaccharide metabolic process	M1	1	0
1	-3.3	GO:0042776	proton motive force-driven mitochondrial ATP synthesis	M1	1	0
1	-3	GO:0005976	polysaccharide metabolic process	M1	1	0
1	-2.8	GO:0032787	monocarboxylic acid metabolic process	M1	1	0
1	-3.9	GO:0008645	hexose transmembrane transport	M1	1	0
1	-2.2	GO:0009132	nucleoside diphosphate metabolic process	M1	1	0
1	-5.8	GO:0034637	cellular carbohydrate biosynthetic process	M1	1	0
1	-2.4	GO:0019318	hexose metabolic process	M1	1	0
1	-2.1	GO:0071901	negative regulation of protein serine/threonine kinase activity	M1	1	0
1	-14	GO:0022904	respiratory electron transport chain	M1	1	0
1	-5.7	sce01200	Carbon metabolism - Saccharomyces cerevisiae (budding yeast)	M1	1	0
1	-2.5	R-SCE-112040	G-protein mediated events	M1	1	0
1	-2.1	GO:0044282	small molecule catabolic process	M1	1	0
1	-3.9	GO:0071465	cellular response to desiccation	M1	1	0
1	-2.7	GO:0046031	ADP metabolic process	M1	1	0
1	-4.2	GO:0009408	response to heat	M1	1	0
1	-3.8	GO:0098656	anion transmembrane transport	M1	1	0
1	-2.5	R-SCE-418594	G alpha (i) signalling events	M1	1	0
1	-2.4	GO:0070887	cellular response to chemical stimulus	M1	1	0
1	-12	GO:0009199	ribonucleoside triphosphate metabolic process	M1	1	0
1	-3.3	GO:0034605	cellular response to heat	M1	1	0
1	-3.9	GO:0015749	monosaccharide transmembrane transport	M1	1	0
1	-5.4	GO:0071496	cellular response to external stimulus	M1	1	0
1	-12	GO:0098662	inorganic cation transmembrane transport	M1	1	0
1	-13	GO:0009205	purine ribonucleoside triphosphate metabolic process	M1	1	0
1	-3.7	GO:0007005	mitochondrion organization	M1	1	0
1	-5.8	R-SCE-1852241	Organelle biogenesis and maintenance	M1	1	0
1	-2.2	GO:0071462	cellular response to water stimulus	M1	1	0
1	-2.4	sce00620	Pyruvate metabolism - Saccharomyces cerevisiae (budding yeast)	M1	1	0
1	-9.4	sce00500	Starch and sucrose metabolism - Saccharomyces cerevisiae (budding yeast)	M1	1	0
1	-2.6	GO:0009135	purine nucleoside diphosphate metabolic process	M1	1	0
1	-4.5	WP559	Glutamate degradation VII	M1	1	0
1	-8.3	GO:0005991	trehalose metabolic process	M1	1	0
1	-9.1	GO:0006163	purine nucleotide metabolic process	M1	1	0
1	-4.1	GO:0031669	cellular response to nutrient levels	M1	1	0
1	-4.4	GO:0034219	carbohydrate transmembrane transport	M1	1	0
1	-4.1	R-SCE-8982491	Glycogen metabolism	M1	1	0
1	-2	R-SCE-9609507	Protein localization	M1	1	0
1	-3	R-SCE-70171	Glycolysis	M1	1	0
1	-2.8	GO:0006757	ATP generation from ADP	M1	1	0
1	-5.8	GO:0016052	carbohydrate catabolic process	M1	1	0
1	-4.3	GO:0031667	response to nutrient levels	M1	1	0
1	-2.5	R-SCE-112043	PLC beta mediated events	M1	1	0
1	-2.9	GO:0045736	negative regulation of cyclin-dependent protein serine/threonine kinase activity	M1	1	0
1	-5.3	GO:0042407	cristae formation	M1	1	0
1	-2.9	GO:1901135	carbohydrate derivative metabolic process	M1	1	0
1	-2.8	GO:0045721	negative regulation of gluconeogenesis	M1	1	0
1	-2.3	GO:1901679	nucleotide transmembrane transport	M1	1	0
1	-17	R-SCE-1428517	The citric acid (TCA) cycle and respiratory electron transport	M1	1	0
1	-2.4	GO:0006121	mitochondrial electron transport, succinate to ubiquinone	M1	1	0
1	-2	GO:0044275	cellular carbohydrate catabolic process	M1	1	0
1	-21	GO:0045333	cellular respiration	M1	1	0
1	-6.3	GO:0006796	phosphate-containing compound metabolic process	M1	1	0
1	-2.9	GO:0140021	mitochondrial ADP transmembrane transport	M1	1	0
1	-3.5	GO:0007007	inner mitochondrial membrane organization	M1	1	0
1	-6.8	R-SCE-611105	Respiratory electron transport	M1	1	0
1	-2.6	sce00630	Glyoxylate and dicarboxylate metabolism - Saccharomyces cerevisiae (budding yeast)	M1	1	0
1	-3.5	GO:0044092	negative regulation of molecular function	M1	1	0
1	-2.1	GO:0019321	pentose metabolic process	M1	1	0
1	-2.2	GO:0006111	regulation of gluconeogenesis	M1	1	0
1	-5.4	GO:0031668	cellular response to extracellular stimulus	M1	1	0
1	-2.4	GO:0043255	regulation of carbohydrate biosynthetic process	M1	1	0
1	-11	GO:0098655	cation transmembrane transport	M1	1	0
