## Additional File 3 for "Uncharacterized yeast gene *YBR238C,* an effector of TORC1 signaling in a mitochondrial feedback loop, accelerates cellular aging via *HAP4*- and *RMD9*-dependent mechanisms": GO_membership_parent.csv

_MEMBER_MyList	_LogP_MyList	GO	Description	_PATTERN_	_RANK_	CHILD_GO_MyList
1	-27.34010239473319	GO:0008152	metabolic process	M1	1	GO:0046034 ATP metabolic process
1	-13.41676569825594	GO:0051179	localization	M1	1	GO:1902600 proton transmembrane transport
1	-6.533618995263603	GO:0050896	response to stimulus	M1	1	GO:0070413 trehalose metabolism in response to stress
1	-5.272416855992848	GO:0009987	cellular process	M1	1	GO:0042407 cristae formation
1	-4.082697487204731	GO:0023052	signaling	M1	1	GO:0010737 protein kinase A signaling
1	-3.769282700434612	GO:0050789	regulation of biological process	M1	1	GO:0006109 regulation of carbohydrate metabolic process
1	-3.548484932198552	GO:0065007	biological regulation	M1	1	GO:0044092 negative regulation of molecular function
1	-2.9573916182518474	GO:0048519	negative regulation of biological process	M1	1	GO:0045912 negative regulation of carbohydrate metabolic process
