## Additional File 3 for "Uncharacterized yeast gene *YBR238C,* an effector of TORC1 signaling in a mitochondrial feedback loop, accelerates cellular aging via *HAP4*- and *RMD9*-dependent mechanisms": GO_MCODE_Top3.csv

Network	Annotation
MyList	GO:0046034|ATP metabolic process|-29.7;GO:0006091|generation of precursor metabolites and energy|-29.2;sce00190|Oxidative phosphorylation - Saccharomyces cerevisiae (budding yeast)|-27.6
MyList_MCODE_ALL	sce00190|Oxidative phosphorylation - Saccharomyces cerevisiae (budding yeast)|-47.1;GO:0046034|ATP metabolic process|-46.6;GO:0006119|oxidative phosphorylation|-29.7
MyList_SUB1_MCODE_1	sce00190|Oxidative phosphorylation - Saccharomyces cerevisiae (budding yeast)|-56.9;GO:0046034|ATP metabolic process|-50.4;GO:0022904|respiratory electron transport chain|-31.6
MyList_SUB1_MCODE_2	sce00500|Starch and sucrose metabolism - Saccharomyces cerevisiae (budding yeast)|-17.5;GO:0005991|trehalose metabolic process|-14.1;GO:0044262|cellular carbohydrate metabolic process|-12.5
MyList_SUB1_MCODE_3	GO:0009060|aerobic respiration|-11.6;GO:0045333|cellular respiration|-11.4;R-SCE-1428517|The citric acid (TCA) cycle and respiratory electron transport|-11.0
MyList_SUB1_MCODE_4	GO:0006357|regulation of transcription by RNA polymerase II|-2.3;GO:0006355|regulation of transcription, DNA-templated|-2.1;GO:1903506|regulation of nucleic acid-templated transcription|-2.1
MyList_SUB1_MCODE_5	sce04213|Longevity regulating pathway - multiple species - Saccharomyces cerevisiae (budding yeast)|-6.0;sce04138|Autophagy - yeast - Saccharomyces cerevisiae (budding yeast)|-4.9;sce04113|Meiosis - yeast - Saccharomyces cerevisiae (budding yeast)|-4.4
MyList_SUB1_MCODE_7	GO:0006468|protein phosphorylation|-4.2;GO:0016310|phosphorylation|-3.6;GO:0007154|cell communication|-2.8
MyList_SUB1_MCODE_8	sce00630|Glyoxylate and dicarboxylate metabolism - Saccharomyces cerevisiae (budding yeast)|-6.4;sce01110|Biosynthesis of secondary metabolites - Saccharomyces cerevisiae (budding yeast)|-4.9;sce01100|Metabolic pathways - Saccharomyces cerevisiae (budding yeast)|-3.5
MyList_SUB1_MCODE_9	R-SCE-170822|Regulation of Glucokinase by Glucokinase Regulatory Protein|-9.5;GO:0033500|carbohydrate homeostasis|-8.0;GO:0001678|cellular glucose homeostasis|-8.0
