## Additional File 3 for "Uncharacterized yeast gene *YBR238C,* an effector of TORC1 signaling in a mitochondrial feedback loop, accelerates cellular aging via *HAP4*- and *RMD9*-dependent mechanisms": MCODE.csv

Cluster	Score	Type	Gene	Symbol	Network
1	9.625	Clustered	852142	QCR7	MyList_SUB1
1	9.625	Clustered	854077	ATP19	MyList_SUB1
1	9.625	Clustered	852688	COX4	MyList_SUB1
1	9.625	Clustered	854695	COX5B	MyList_SUB1
1	9.625	Clustered	850685	SDH2	MyList_SUB1
1	9.625	Clustered	851983	ATP17	MyList_SUB1
1	9.625	Clustered	1466480	MCO10	MyList_SUB1
1	9.625	Clustered	853095	QCR9	MyList_SUB1
1	9.625	Clustered	852235	COR1	MyList_SUB1
1	9.625	Clustered	851002	ATP14	MyList_SUB1
1	9.625	Clustered	856131	ATP20	MyList_SUB1
1	9.625	Clustered	3799970	COX26	MyList_SUB1
1	9.625	Seed	854231	CYT1	MyList_SUB1
1	9.625	Clustered	854893	ATP18	MyList_SUB1
1	9.625	Clustered	850727	COX12	MyList_SUB1
1	9.625	Clustered	856689	RIP1	MyList_SUB1
1	9.625	Clustered	851111	COX8	MyList_SUB1
1	9.625	Clustered	856027	ATP4	MyList_SUB1
1	9.625	Clustered	853853	ATP7	MyList_SUB1
1	9.625	Clustered	851922	TIM11	MyList_SUB1
1	9.625	Clustered	853273	QCR8	MyList_SUB1
1	9.625	Clustered	856321	QCR2	MyList_SUB1
1	9.625	Clustered	850593	QCR6	MyList_SUB1
1	9.625	Clustered	856672	CYC7	MyList_SUB1
1	9.625	Clustered	852177	ATP1	MyList_SUB1
1	9.625	Clustered	854919	NDI1	MyList_SUB1
1	9.625	Clustered	852327	ATP3	MyList_SUB1
1	9.625	Clustered	855298	COX7	MyList_SUB1
1	9.625	Clustered	853716	SDH3	MyList_SUB1
1	9.625	Clustered	856390	QCR10	MyList_SUB1
1	9.625	Clustered	851758	SDH4	MyList_SUB1
1	9.625	Clustered	855675	COX5A	MyList_SUB1
2	2.9166666666666665	Clustered	851670	GIS1	MyList_SUB1
2	2.9166666666666665	Clustered	854872	TSL1	MyList_SUB1
2	2.9166666666666665	Clustered	855303	TPS3	MyList_SUB1
2	2.9166666666666665	Seed	851646	TPS2	MyList_SUB1
2	2.9166666666666665	Clustered	852286	NTH2	MyList_SUB1
2	2.9166666666666665	Clustered	853932	GLG1	MyList_SUB1
2	2.9166666666666665	Clustered	851480	MRK1	MyList_SUB1
2	2.9166666666666665	Clustered	851564	NTH1	MyList_SUB1
2	2.9166666666666665	Clustered	850962	GSY2	MyList_SUB1
2	2.9166666666666665	Clustered	852423	TPS1	MyList_SUB1
2	2.9166666666666665	Clustered	850569	GSY1	MyList_SUB1
2	2.9166666666666665	Clustered	856741	GPA2	MyList_SUB1
3	2.375	Seed	853709	SDH1	MyList_SUB1
3	2.375	Clustered	853585	ATP2	MyList_SUB1
3	2.375	Clustered	855857	ATP15	MyList_SUB1
3	2.375	Clustered	852250	PET9	MyList_SUB1
3	2.375	Clustered	853994	MDH2	MyList_SUB1
3	2.375	Clustered	853777	MDH1	MyList_SUB1
3	2.375	Clustered	851560	ATP16	MyList_SUB1
3	2.375	Clustered	851892	ATP5	MyList_SUB1
5	1.5	Clustered	853803	MSN4	MyList_SUB1
5	1.5	Seed	855898	TPK2	MyList_SUB1
5	1.5	Clustered	853275	TPK1	MyList_SUB1
5	1.5	Clustered	855130	YPK2	MyList_SUB1
4	1.4000000000000001	Clustered	851512	STP4	MyList_SUB1
4	1.4000000000000001	Clustered	851613	NRG1	MyList_SUB1
4	1.4000000000000001	Clustered	851631	UBC5	MyList_SUB1
4	1.4000000000000001	Clustered	855871	USV1	MyList_SUB1
4	1.4000000000000001	Clustered	853148	PHO81	MyList_SUB1
6	1.25	Clustered	854447	TPO4	MyList_SUB1
6	1.25	Clustered	853031	YGR130C	MyList_SUB1
6	1.25	Seed	852251	YBL029C-A	MyList_SUB1
6	1.25	Clustered	850385	HSP30	MyList_SUB1
7	1.0	Clustered	851834	VHS1	MyList_SUB1
7	1.0	Clustered	852515	SDS24	MyList_SUB1
7	1.0	Clustered	853164	MGA1	MyList_SUB1
7	1.0	Clustered	853522	PTK2	MyList_SUB1
8	1.0	Clustered	854556	ALD4	MyList_SUB1
8	1.0	Seed	855447	GOR1	MyList_SUB1
8	1.0	Clustered	850514	AGX1	MyList_SUB1
8	1.0	Clustered	853119	TDA10	MyList_SUB1
9	1.0	Seed	852128	EMI2	MyList_SUB1
9	1.0	Clustered	850317	GLK1	MyList_SUB1
9	1.0	Clustered	850614	HXK1	MyList_SUB1
10	1.0	Clustered	854228	YOR062C	MyList_SUB1
10	1.0	Seed	852340	REG2	MyList_SUB1
10	1.0	Clustered	853950	YKR075C	MyList_SUB1
11	1.0	Clustered	850633	HSP104	MyList_SUB1
11	1.0	Clustered	856088	VTC3	MyList_SUB1
11	1.0	Seed	853441	VTC4	MyList_SUB1
