## Additional File 3 for "Uncharacterized yeast gene *YBR238C,* an effector of TORC1 signaling in a mitochondrial feedback loop, accelerates cellular aging via *HAP4*- and *RMD9*-dependent mechanisms": Evidence.csv

Gene	TotalEvidenceCounts	EvidenceHit:MyList	EvidenceGO:MyList	EvidencePPI:MyList
854950	3.0	1	1	1
854745	3.0	1	1	1
856540	3.0	1	1	1
853095	3.0	1	1	1
850532	3.0	1	1	1
856103	3.0	1	1	1
855303	3.0	1	1	1
851646	3.0	1	1	1
852688	3.0	1	1	1
853920	3.0	1	1	1
853540	3.0	1	1	1
856390	3.0	1	1	1
856391	3.0	1	1	1
851870	3.0	1	1	1
855291	3.0	1	1	1
853158	3.0	1	1	1
856794	3.0	1	1	1
853769	3.0	1	1	1
850953	3.0	1	1	1
850974	3.0	1	1	1
853477	3.0	1	1	1
855675	3.0	1	1	1
851943	3.0	1	1	1
853853	3.0	1	1	1
850614	3.0	1	1	1
855298	3.0	1	1	1
853342	3.0	1	1	1
851892	3.0	1	1	1
854706	3.0	1	1	1
854529	3.0	1	1	1
851758	3.0	1	1	1
853932	3.0	1	1	1
850490	3.0	1	1	1
856321	3.0	1	1	1
853441	3.0	1	1	1
854695	3.0	1	1	1
850933	3.0	1	1	1
850962	3.0	1	1	1
853273	3.0	1	1	1
856092	3.0	1	1	1
856741	3.0	1	1	1
855669	3.0	1	1	1
853039	3.0	1	1	1
854660	3.0	1	1	1
850569	3.0	1	1	1
855137	3.0	1	1	1
856670	3.0	1	1	1
851670	3.0	1	1	1
855205	3.0	1	1	1
855949	3.0	1	1	1
853716	3.0	1	1	1
856797	3.0	1	1	1
850633	3.0	1	1	1
854077	3.0	1	1	1
850727	3.0	1	1	1
852286	3.0	1	1	1
853994	3.0	1	1	1
850563	3.0	1	1	1
852177	3.0	1	1	1
851845	3.0	1	1	1
851922	3.0	1	1	1
852679	3.0	1	1	1
851751	3.0	1	1	1
853950	3.0	1	1	1
854556	3.0	1	1	1
853148	3.0	1	1	1
856705	3.0	1	1	1
852905	3.0	1	1	1
855078	3.0	1	1	1
856289	3.0	1	1	1
853395	3.0	1	1	1
850875	3.0	1	1	1
856779	3.0	1	1	1
854872	3.0	1	1	1
854287	3.0	1	1	1
853663	3.0	1	1	1
852515	3.0	1	1	1
851021	3.0	1	1	1
850685	3.0	1	1	1
851595	3.0	1	1	1
853803	3.0	1	1	1
854769	3.0	1	1	1
852601	3.0	1	1	1
855105	3.0	1	1	1
853275	3.0	1	1	1
853559	3.0	1	1	1
856492	3.0	1	1	1
854350	3.0	1	1	1
853108	3.0	1	1	1
852423	3.0	1	1	1
854344	3.0	1	1	1
851983	3.0	1	1	1
852200	3.0	1	1	1
851539	3.0	1	1	1
856672	3.0	1	1	1
856539	3.0	1	1	1
853119	3.0	1	1	1
854228	3.0	1	1	1
852846	3.0	1	1	1
855447	3.0	1	1	1
852342	3.0	1	1	1
851347	3.0	1	1	1
853300	3.0	1	1	1
852346	3.0	1	1	1
854710	3.0	1	1	1
851944	3.0	1	1	1
854104	3.0	1	1	1
851560	3.0	1	1	1
856131	3.0	1	1	1
852266	3.0	1	1	1
851726	3.0	1	1	1
853163	3.0	1	1	1
856803	3.0	1	1	1
853585	3.0	1	1	1
855623	3.0	1	1	1
851111	3.0	1	1	1
852142	3.0	1	1	1
851426	3.0	1	1	1
854916	3.0	1	1	1
852128	3.0	1	1	1
854651	3.0	1	1	1
853777	3.0	1	1	1
855521	3.0	1	1	1
852402	3.0	1	1	1
852774	3.0	1	1	1
852390	3.0	1	1	1
855717	3.0	1	1	1
853709	3.0	1	1	1
850514	3.0	1	1	1
855857	3.0	1	1	1
856791	3.0	1	1	1
851541	3.0	1	1	1
851908	3.0	1	1	1
850317	3.0	1	1	1
852179	3.0	1	1	1
851002	3.0	1	1	1
854893	3.0	1	1	1
853706	3.0	1	1	1
854231	3.0	1	1	1
856689	3.0	1	1	1
855020	3.0	1	1	1
851059	3.0	1	1	1
851835	3.0	1	1	1
855898	3.0	1	1	1
1466480	3.0	1	1	1
851631	3.0	1	1	1
854447	3.0	1	1	1
853522	3.0	1	1	1
852327	3.0	1	1	1
853707	3.0	1	1	1
855014	3.0	1	1	1
852250	3.0	1	1	1
854919	3.0	1	1	1
851564	3.0	1	1	1
850865	3.0	1	1	1
851259	3.0	1	1	1
853159	3.0	1	1	1
855836	3.0	1	1	1
854761	3.0	1	1	1
852446	3.0	1	1	1
856538	3.0	1	1	1
850593	3.0	1	1	1
850385	3.0	1	1	1
856027	3.0	1	1	1
852891	3.0	1	1	1
855969	3.0	1	1	1
856349	3.0	1	1	1
856704	3.0	1	1	1
856088	3.0	1	1	1
855131	3.0	1	1	1
852235	3.0	1	1	1
854670	2.0	1	0	1
852138	2.0	1	0	1
5142379	2.0	1	0	1
851299	2.0	1	0	1
853165	2.0	1	0	1
851597	2.0	1	0	1
853219	2.0	1	0	1
852335	2.0	1	0	1
852481	2.0	1	0	1
851834	2.0	1	0	1
854463	2.0	1	0	1
853751	2.0	1	0	1
852531	2.0	1	0	1
852558	2.0	1	0	1
855871	2.0	1	0	1
856497	2.0	1	0	1
850453	2.0	1	0	1
856159	2.0	1	0	1
852961	2.0	1	0	1
854824	2.0	1	0	1
854568	2.0	1	0	1
854911	2.0	1	0	1
853341	2.0	1	1	0
856487	2.0	1	0	1
851862	2.0	1	0	1
856018	2.0	1	0	1
856409	2.0	1	0	1
856903	2.0	1	0	1
854010	2.0	1	0	1
856083	2.0	1	0	1
852783	2.0	1	0	1
854217	2.0	1	0	1
852381	2.0	1	0	1
855879	2.0	1	0	1
853031	2.0	1	0	1
853804	2.0	1	0	1
856089	2.0	1	0	1
852572	2.0	1	0	1
854771	2.0	1	0	1
852064	2.0	1	0	1
856835	2.0	1	0	1
853240	2.0	1	0	1
853981	2.0	1	1	0
851323	2.0	1	0	1
852214	2.0	1	0	1
855328	2.0	1	0	1
856755	2.0	1	0	1
856581	2.0	1	0	1
854833	2.0	1	0	1
852467	2.0	1	0	1
853375	2.0	1	0	1
851448	2.0	1	0	1
850489	2.0	1	0	1
855829	2.0	1	0	1
851846	2.0	1	0	1
853842	2.0	1	0	1
854109	2.0	1	0	1
854857	2.0	1	0	1
856280	2.0	1	0	1
853973	2.0	1	0	1
850444	2.0	1	0	1
851960	2.0	1	0	1
855130	2.0	1	0	1
851613	2.0	1	0	1
851919	2.0	1	0	1
855736	2.0	1	1	0
855562	2.0	1	0	1
854318	2.0	1	0	1
856142	2.0	1	0	1
855770	2.0	1	0	1
850572	2.0	1	1	0
3799970	2.0	1	0	1
852436	2.0	1	0	1
852181	2.0	1	0	1
855363	2.0	1	0	1
855246	2.0	1	0	1
853951	2.0	1	0	1
855980	2.0	1	0	1
854071	2.0	1	0	1
851512	2.0	1	0	1
853164	2.0	1	0	1
854887	2.0	1	1	0
853436	2.0	1	0	1
856759	2.0	1	1	0
851480	2.0	1	0	1
854733	2.0	1	0	1
853715	2.0	1	0	1
854441	2.0	1	0	1
853399	2.0	1	0	1
856093	2.0	1	1	0
854357	2.0	1	0	1
853738	2.0	1	0	1
855937	2.0	1	1	0
852341	2.0	1	0	1
852340	2.0	1	0	1
851642	2.0	1	0	1
855051	2.0	1	0	1
852251	2.0	1	0	1
851411	2.0	1	0	1
850641	2.0	1	0	1
856361	2.0	1	0	1
852641	2.0	1	0	1
851070	2.0	1	1	0
852237	2.0	1	0	1
854853	2.0	1	0	1
852878	2.0	1	0	1
852943	2.0	1	0	1
851037	2.0	1	0	1
856174	1.0	1	0	0
854799	1.0	1	0	0
855748	1.0	1	0	0
854390	1.0	1	0	0
853049	1.0	1	0	0
850841	1.0	1	0	0
853276	1.0	1	0	0
854860	1.0	1	0	0
855380	1.0	1	0	0
1500486	1.0	1	0	0
851004	1.0	1	0	0
855878	1.0	1	0	0
855293	1.0	1	0	0
855323	1.0	1	0	0
853626	1.0	1	0	0
856365	1.0	1	0	0
855997	1.0	1	0	0
856812	1.0	1	0	0
3077355	1.0	1	0	0
855916	1.0	1	0	0
852502	1.0	1	0	0
853279	1.0	1	0	0
852731	1.0	1	0	0
853464	1.0	1	0	0
851348	1.0	1	0	0
855578	1.0	1	0	0
855050	1.0	1	0	0
850874	1.0	1	0	0
855129	1.0	1	0	0
853366	1.0	1	0	0
854000	1.0	1	0	0
853695	1.0	1	0	0
855304	1.0	1	0	0
852321	1.0	1	0	0
851808	1.0	1	0	0
851625	1.0	1	0	0
855487	1.0	1	0	0
851433	1.0	1	0	0
1466503	1.0	1	0	0
853765	1.0	1	0	0
850492	1.0	1	0	0
852115	1.0	1	0	0
